# ACKR1-expressing venous endothelial cells establish a pro-fibrotic niche in pulmonary fibrosis

**DOI:** 10.64898/2026.07.31.742106

**Authors:** Konstantinos Kontodimas, Ahmed A. Raslan, Benjamin Spira, Uyen Chu, Arun Narota, Hiroki Murata, Yasuaki Hashimoto, Roberto F. Nicosia, Xintao Qiu, Steve K. Huang, Maria Trojanowska, Xaralabos Varelas, Giovanni Ligresti

## Abstract

Idiopathic pulmonary fibrosis (IPF) is a progressive lung disease characterized by excessive extracellular matrix deposition and irreversible architectural distortion of the lung. Fibrotic remodeling is driven by dynamic interactions among endothelial, fibroblast, epithelial and immune cells. Although pulmonary endothelial cells (ECs) are increasingly recognized as important contributors to IPF pathogenesis, the molecular and cellular events underlying endothelial dysfunction remains poorly understood. Using integrative multi-omics analyses of human IPF lungs combined with functional in vitro assays, we identify ACKR1-expressing venous endothelial cells (ACKR1+ VECs) as critical regulators of a pathogenic niche that promotes lung fibrosis. Single-cell RNA sequencing and spatial transcriptomics analyses reveal that ACKR1+ VECs exhibit a distinct pro-fibrotic and pro-inflammatory transcriptional program enriched for hypoxia responses, extracellular matrix remodeling, and immune cell recruitment. In both mouse and human fibrotic lungs, ACKR1+ VECs localize adjacent to fibroblastic foci and are surrounded by pro-fibrotic CD68+/CCR5+/SPP1+ macrophages-monocytes, suggesting a spatial organized cellular crosstalk supporting fibrotic remodeling. Consistent with these findings, in vitro co-culture assays using ACKR1+ VECs isolated from IPF lungs demonstrate that these cells drive myeloid recruitment and fibroblast activation through ACKR1 dependent mechanisms. Silencing of ACKR1 in IPF-derived VECs suppressed inflammatory and fibrotic transcriptional programs, and pharmacological inhibition of ACKR1 attenuated stromal and immune remodeling and reduced bleomycin-induced lung fibrosis in vivo. Together, these findings identify ACKR1+ VECs as key orchestrators of fibrosis progression and establish ACKR1 and the pathogenic vasculature as promising therapeutic targets for IPF.

**Clinical Relevance:** Idiopathic pulmonary fibrosis (IPF) is a progressive and fatal lung disease with limited treatment options. We identify ACKR1-expressing venous endothelial cells as key drivers of inflammatory and fibrotic remodeling and show that pharmacologic inhibition of ACKR1 attenuates experimental lung fibrosis. These findings establish endothelial ACKR1 as a promising therapeutic target and highlight the pulmonary vasculature as a novel avenue for disease-modifying therapies in IPF.
