## Supplementary material for "ACKR1-expressing venous endothelial cells establish a pro-fibrotic niche in pulmonary fibrosis": Sup Table: ACKR1_FINAL_SUPTABLE.xlsx

### Sheet: RTPCR Primers 
primer	F	R	Species
TNC	TCCCAGTGTTCGGTGGATCT	TTGATGCGATGTGTGAAGACA	H
ACTA2	AAA AGA CAG CTA CGT GGG TGA	GCC ATG TTC TAT CGG GTA CTTC	H
CTHRC1	CAATGGCATTCCGGGTACAC	CAATGGCATTCCGGGTACAC	H
FN1	CGG TGG CTG TCA GTC AAA G	AAA CCT CGG CTT CCT CCA TAA	H
COL1A1	GAG GGC CAA GAC GAA GAC ATC	CAG ATC ACG TCA TCG CAC AAC	H
ACKR1	CACCCTGATATACAGCACGGA	GGCCCACAGGATATTCATCCA	H
VWF	CCG ATG CAG CCT TTT CGG A	TCC CCA AGA TAC ACG GAG AGG	H
HIF1A	GAA CGT CGA AAA GAA AAG TCT CG	CCT TAT CAA GAT GCG AAC TCA CA	H
LDHA	ATGGCAACTCTAAAGGATCAGC	CCAACCCCAACAACTGTAATCT	H
TGFB1	CAATTCCTGGCGATACCTCAG	GCACAACTCCGGTGACATCAA	H
IL1B	ATG ATG GCT TAT TAC AGT GGC AA	GTC GGA GAT TCG TAG CTG GA	H
IL18	TCTTCATTGACCAAGGAAATCGG	TCCGGGGTGCATTATCTCTAC	H
CXCL1	AGC TTG CCT CAA TCC TGC ATC C	TCC TTC AGG AAC AGC CAC CAG T	H
CXCL5	GCC CGT GTC CCC GGT CCT TC	GCT CTC TCA ACA CAG CAG CGG CA	H

### Sheet: siRNA
siRNAs	CatNumber	Manufacturer
Si scrambled	D-001810-01-05	Horizon Discovery/Dharmacon
siACKR1	HY-RS00160	MedChemExpress

### Sheet: Antibodies
Antibody	Product #	Lot #	Company	Dilution
(ACKR1) Goat anti-DARC pAb	NB100-2421	p1	biotechne	1:200
Selp/P-selectin Rabbit RecAb	83947-5-RR		proteintech	1:200
VCAM-1/CD106 Monoclonal Antibody	5500412136	66294-1-Ig	proteintech	1:200
HIF1-alpha (D5F3M) Mouse mAb	79233S	2	CST	1:200
CD45 (D3F8Q) Rabbit mAb	70257T	4	CST	1:300
Alpha-Smooth Muscle Actin Monoclonal Antibody (1A4)	53-9760-82	3041598	invitrogen	1:300
CD68 (E3O7V) Rabbit mAb	97778T	3	CST	1:300
Osteopontin Rabbit PolyAb	22951-I-AP		proteintech	1:200
Rb mAB to ccr5	AB287959	1004295-24	abcam	1:200
NF-κB p65 (D14E12) XP® Rabbit mAb	8242		CST	1:200
Anti-Noradrenaline transporter antibody [EPR23527-534] - BSA and Azide free	AB254361	1116926-4	abcam	1:300
COL1A1 (E8F4L) Rabbit Monoclonal Antibody	72026		CST	1:200
Col 1 goat	1310-01	E2823-YA95	Southern Biotech	1:200
DARC-PE	FAB4139P		Biotechne	1:200
Anti-PE	130-048-801		Miltenyi	1:200
Anti-Cd31	130-091-935		Miltenyi	1:200
Phospho-NF-κB p65 (Ser536) (93H1) Rabbit mAb	3033S		CST	1:200
B-Act Monoclonal Anti-beta-Actin antibody produced in mouse, 100 uL in	NC0936331		Sigma Aldrich	1:200
Purified anti-mouse CD234 (ACKR1) Antibody	169002		BioLegend	1:200
Donkey α-Rabbit 488	711-546-152		Jackson ImmunoResearch	1:500
Donkey α-Rabbit Cy3	711-166-152		Jackson ImmunoResearch	1:500
Donkey α-Rabbit 647	711-606-152		Jackson ImmunoResearch	1:500
Donkey α-Goat 488	705-546-147		Jackson ImmunoResearch	1:500
Donkey α-Goat 594	705-586-147		Jackson ImmunoResearch	1:500
Donkey α-Goat 647	705-605-147		Jackson ImmunoResearch	1:500
Donkey α-Rat 488	712-546-153		Jackson ImmunoResearch	1:500
Donkey α-Rat 594	712-586-153		Jackson ImmunoResearch	1:500
Donkey α-Rat 647	712-606-153		Jackson ImmunoResearch	1:500
Donkey α-Mouse 488	715-546-151		Jackson ImmunoResearch	1:500
Donkey α-Mouse Cy3	715-166-151		Jackson ImmunoResearch	1:500
Donkey α-Mouse 647	715-606-150		Jackson ImmunoResearch	1:500
Donkey α-Syrian hamster 488	127-545-5160		Jackson ImmunoResearch	1:500

### Sheet: Packages
	For single cell RNA sequencing analysis					For spatial sequencing analysis
	Package	Version				Package	Version
	Seurat	5.3.1	https://satijalab.org/seurat/			scanpy	1.11.5	https://scanpy.readthedocs.io/
	ggplot2	3.5.1	https://ggplot2.tidyverse.org/			squidpy	1.6.5	https://squidpy.readthedocs.io/
	dplyr	1.1.4	https://dplyr.tidyverse.org/			cell2location	0.1.5	https://cell2location.readthedocs.io/
	pheatmap	1.0.12	https://cran.r-project.org/package=pheatmap			scvi-tools	1.3.3	https://scvi-tools.org/
	ggpubr	0.6.0	https://rpkgs.datanovia.com/ggpubr/			anndata	0.11.4	https://anndata.readthedocs.io/
	tibble	3.2.1	https://tibble.tidyverse.org/			numpy	2.2.6	https://numpy.org/
	FSA	0.10.0	https://cran.r-project.org/package=FSA			pandas	2.3.3	https://pandas.pydata.org/
	tidyr	1.3.1	https://tidyr.tidyverse.org/			scipy	1.15.3	https://scipy.org/
	rlang	1.1.4	https://rlang.r-lib.org/			matplotlib	3.10.8	https://matplotlib.org/
	stringr	1.5.1	https://stringr.tidyverse.org/			seaborn	0.13.2	https://seaborn.pydata.org/
	purrr	1.0.2	https://purrr.tidyverse.org/			torch	2.10.0	https://docs.pytorch.org/docs/2.11/package.html
	biomaRt	2.60.1	https://bioconductor.org/packages/biomaRt/			mygene	3.2.2	https://mygene.info/
	patchwork	1.3.0	https://patchwork.data-imaginist.com/
	clusterProfiler	4.12.6	https://bioconductor.org/packages/clusterProfiler/
	org.Mm.eg.db	3.19.1	https://bioconductor.org/packages/org.Mm.eg.db/
	CellChat	1.6.1	https://github.com/sqjin/CellChat
	RColorBrewer	1.1.3	https://cran.r-project.org/package=RColorBrewer
	presto	1.0.0	https://github.com/immunogenomics/presto
	SeuratDisk	0.0.0.9021	https://github.com/mojaveazure/seurat-disk
	grid	4.4.1	https://stat.ethz.ch/R-manual/R-devel/library/grid/html/grid-package.html
	viridis	0.6.5	https://sjmgarnier.github.io/viridis/
	Cairo	1.6.2	https://cran.r-project.org/package=Cairo
	SingleCellExperiment	1.26.0	https://bioconductor.org/packages/SingleCellExperiment/
	slingshot	2.12.0	https://bioconductor.org/packages/slingshot/
	EBImage	4.46.0	https://bioconductor.org/packages/EBImage/
	readr	2.1.5	https://readr.tidyverse.org/
